# Molecular characterization of a flatworm Girardia isolate from Guanajuato, Mexico

**DOI:** 10.1101/2020.07.01.183442

**Authors:** Elizabeth M. Duncan, Stephanie H. Nowotarski, Carlos Guerrero-Hernández, Eric J. Ross, Julia A. D’Orazio, Clubes de Ciencia México Workshop for Developmental Biology, Sean McKinney, Mark C. McHargue, Longhua Guo, Melainia McClain, Alejandro Sánchez Alvarado

**Author notes:** Equal contributors (Elizabeth M. Duncan, Stephanie H. Nowotarski).

## Abstract

Planarian flatworms are best known for their impressive regenerative capacity, yet this trait varies across species. In addition, planarians have other features that share morphology and function with the tissues of many other animals, including an outer mucociliary epithelium that drives planarian locomotion and is very similar to the epithelial linings of the human lung and oviduct. Planarians occupy a broad range of ecological habitats and are known to be sensitive to changes in their environment. Yet, despite their potential to provide valuable insight to many different fields, very few planarian species have been developed as laboratory models for mechanism-based research.

Here we describe a previously undocumented planarian isolate, *Girardia sp*. (Guanajuato). After collecting this isolate from a freshwater habitat in central Mexico, we characterized it at the morphological, cellular, and molecular level. We show that *Girardia sp*. (Guanajuato) shares features with animals in the *Girardia* genus but also possesses traits that appear unique to this isolate. By thoroughly characterizing this new planarian isolate, our work facilitates future comparisons to other flatworms and further molecular dissection of the unique and physiologically-relevant traits observed in this *Girardia sp*. (Guanajuato) isolate.
