## Supplemental Table 2 for "Molecular characterization of a flatworm Girardia isolate from Guanajuato, Mexico"

### Sheet: suppl table 3
Supplemental table 2
(species with karyotype n=4 OR found in Mexico)
NAME	ORIGINAL PUBLICATION	LOCATION	MORPHOLOGY	PHARYNX	REPRODUCTIVE STATUS	CHROMOSOMES	DIFFERENCES to G. gua
Girardia arizonensis	Kenk, 1975	Arizona, USA	Resembles D. dorotocephala in appearance. Up to 30mm long and 4mm wide. Anterior end acutely pointed with auricles. Color of specimen from Bog Springs is brown, almost black dorsally and somewhat lighter ventrally. Specimens from Rucker Creek are lighter in color, grayish with an almost white ventral surface.	Long (~1/5th of the body length), pigmented.	mature sexual animals (Bog Springs collection) and immature and/or asexual/fissiparous animals (Rucker Creek collection)	4 (Benazzi 1982; Puccinelli and Deri 1991; Gourbault 1977)	G.sp.(Guanajuato) pharynx is shorter (1/7 to 1/10 of body length); G.sp.(Guanajuato) has a distinct motility that was not reported here (described as "gliding quietly" in original publication); G.sp.(Guanajuato) are very rarely sexually premature, but the large majority are asexual and fissiparous.
Girardia azteca	Benazzi & Giannini, 1971; re-reported in Kawakatsu and Mitchell 1984	Mexico	Triangular head with moderately long, non-pigmented, pointed auricles. No neck or narrowing of body behind the head and posterior end is bluntly pointed. Sexually mature animals 20-25mm long and 3-4mm wide.	1/6 - 1/7 body length, pigmented	mature sexual animals		non-pigmentated auricles, reproductive status
Girardia barbarae	Mitchell & Kawakatsu, 1973	Mexico	small and slender; eyes and pigment are lacking. White coloing. Original publicaiton states: "Living specimens bear a close resemblace to D. typhlomexicana externally and in life the two species are probably not separable."		mature sexual animals	not available	no eyes, no pigmentation, reproductive status
Girardia guatemalensis	Mitchell & Kawakatsu, 1973	Mexico	Small, pigmented animals with two small eyes. Largest sexually mature specimen = 10mm long and 2mm wide. Pointed triangular head with pointed auricles; posterior one half of auricles are white. Some have a light, mid-dorsal, longitudinal stripe on their anterior half	~1/4 body length	mature sexual animals	not available	eye size, pharynx length, pigmentation, reproductive status
Girardia jenkinsae	Benazzi & Gourbault, 1977	Texas, USA	Very close in outward appearance to G. arizonensis; sharply pointed triangle-shaped head, two long auricles. Length ~25mm.	slightly pigmented	mature sexual animals	4 (Puccinelli and Deri 1991, Gourbault 1980)	reproductive status
Girardia mckenziei	Mitchell & Kawakatsu, 1973	Mexico, Chipas, La Cueva de Los Llanos	Cave species, pale yellowish. Fully mature animals = 8-10mm long and 1mm wide. Pointed auricles, triangular head.	Pharynx described as "rather long"		not available	pigmentation, reproductive status, and eye size
Girardia schubarti	Marcus, 1946	Brazil	triangular head; long, pointed, non-pigmented auricles (Kawakatsu et al 1982).			4 (Puccinelli and Deri 1991, Gourbault 1980). Some are triploids and mixoploids (Knakievicz et al 2007 and Benya et al 2007).	non-pigmentated auricles
Girardia typhlomexicana	Mitchell & Kawakatsu, 1973	Mexico (La Cueva de la Mina, Municipio de Gómez Farias, Tamaulipas)	small, slender, delicate; no eyes, no pigment; triangular head, pointed auricles.		mature sexual animals	not available	no eyes, no pigmentation, reproductive status
