## Supplemental Table 3 for "Molecular characterization of a flatworm Girardia isolate from Guanajuato, Mexico"

### Sheet: Sheet1
D. japonica	C:89.4%[S:67.6%,D:21.8%]	F:1.9%	M:8.7%	n:978
D. lacteum	C:89.4%[S:66.5%,D:22.9%]	F:3.5%	M:7.1%	n:979
G. sp (Guanajuato)	C:89.5%[S:60.5%,D:29.0%]	F:1.7%	M:8.8%	n:980
P. nigra	C:90.0%[S:69.2%,D:20.8%]	F:1.5%	M:8.5%	n:981
P. tenuis	C:88.7%[S:67.3%,D:21.4%]	F:2.5%	M:8.8%	n:982
P. torva	C:89.5%[S:66.5%,D:23.0%]	F:1.8%	M:8.7%	n:983
S. mediterranea dd_v6	C:89.5%[S:78.0%,D:11.5%]	F:1.7%	M:8.8%	n:984
S. mediterranea SMEST	C:86.9%[S:60.1%,D:26.8%]	F:2.6%	M:10.5%	n:985
S. polychroa	C:89.1%[S:67.0%,D:22.1%]	F:2.0%	M:8.9%	n:986
